# Gene expression genetics of the striatum of Diversity Outbred mice

**DOI:** 10.1101/2023.05.11.540390

**Authors:** Vivek M. Philip, Hao He, Michael C. Saul, Price E. Dickson, Jason A. Bubier, Elissa J. Chesler

## Abstract

Brain transcriptional variation is a heritable trait that mediates complex behaviors, including addiction. Expression quantitative trait locus (eQTL) mapping reveals genomic regions harboring genetic variants that influence transcript abundance. In this study, we profiled transcript abundance in the striatum of 386 Diversity Outbred (J:DO) mice of both sexes using RNA-Seq. All mice were characterized using a behavioral battery of widely-used exploratory and risk-taking assays prior to transcriptional profiling. We performed eQTL mapping, incorporated the results into a browser-based eQTL viewer, and deposited co-expression network members in GeneWeaver. The eQTL viewer allows researchers to query specific genes to obtain allelic effect plots, analyze SNP associations, assess gene expression correlations, and apply mediation analysis to evaluate whether the regulatory variant is acting through the expression of another gene. GeneWeaver allows multi-species comparison of gene sets using statistical and combinatorial tools. This data resource allows users to find genetic variants that regulate differentially expressed transcripts and place them in the context of other studies of striatal gene expression and function in addiction-related behavior.
