## Supplemental Table 1 for "Gene expression genetics of the striatum of Diversity Outbred mice"

### Sheet: Sheet1
GeneSet ID	Name	Description
GS357739	cis eQTL chr3	eQTL genes list from drug naive striatum in the J:DO genome wide P < 0.10
GS357740	cis eQTL chrX	eQTL genes list from drug naive striatum in the J:DO genome wide P < 0.10
GS357741	cis eQTL chr11	eQTL genes list from drug naive striatum in the J:DO genome wide P < 0.10
GS357742	cis eQTL chr6	eQTL genes list from drug naive striatum in the J:DO genome wide P < 0.10
GS357743	cis eQTL chr4	eQTL genes list from drug naive striatum in the J:DO genome wide P < 0.10
GS357744	cis eQTL chr9	eQTL genes list from drug naive striatum in the J:DO genome wide P < 0.10
GS357745	cis eQTL chr17	eQTL genes list from drug naive striatum in the J:DO genome wide P < 0.10
GS357746	cis eQTL chr14	eQTL genes list from drug naive striatum in the J:DO genome wide P < 0.10
GS357747	cis eQTL chr7	eQTL genes list from drug naive striatum in the J:DO genome wide P < 0.10
GS357748	cis eQTL chr13	eQTL genes list from drug naive striatum in the J:DO genome wide P < 0.10
GS357749	cis eQTL chr10	eQTL genes list from drug naive striatum in the J:DO genome wide P < 0.10
GS357750	cis eQTL chr2	eQTL genes list from drug naive striatum in the J:DO genome wide P < 0.10
GS357751	cis eQTL chr16	eQTL genes list from drug naive striatum in the J:DO genome wide P < 0.10
GS357752	cis eQTL chr18	eQTL genes list from drug naive striatum in the J:DO genome wide P < 0.10
GS357753	cis eQTL chr15	eQTL genes list from drug naive striatum in the J:DO genome wide P < 0.10
GS357754	cis eQTL chr5	eQTL genes list from drug naive striatum in the J:DO genome wide P < 0.10
GS357755	cis eQTL chr8	eQTL genes list from drug naive striatum in the J:DO genome wide P < 0.10
GS357756	cis eQTL chr1	eQTL genes list from drug naive striatum in the J:DO genome wide P < 0.10
GS357757	cis eQTL chr12	eQTL genes list from drug naive striatum in the J:DO genome wide P < 0.10
GS357758	cis eQTL chr19	eQTL genes list from drug naive striatum in the J:DO genome wide P < 0.10
GS404071	DO striatum cis-eQTL	Striatum cis-eQTLs significant at FDR < 0.05 from the Diversity Outbred RNAseq project
GS404072	DO Striatum trans-eQTL	Striatum cis-eQTLs significant at FDR < 0.05 from the Diversity Outbred RNAseq project
GS404073	DO Striatum eQTL Peaks	The Boolean Algebra tool was used to find the Union of 2 sets: 404072, 404071
GS407019	DO Striatum WGCNA turquoise module	Drug Naïve DO mice were tested for open field, light dark, hole board, novelty place preference before collecting the striatum. RNA-Seq data was analyzed with WGCNA using a soft thresholding power of 3 selected using the WGCNA scale-free topology R2 threshold of 0.9, signed network with a minimum module size of 30, correlation type is bicor, used numeric labels.
GS407020	DO Striatum WGCNA blue module	Drug Naïve DO mice were tested for open field, light dark, hole board, novelty place preference before collecting the striatum. RNA-Seq data was analyzed with WGCNA using a soft thresholding power of 3 selected using the WGCNA scale-free topology R2 threshold of 0.9, signed network with a minimum module size of 30, correlation type is bicor, used numeric labels.
GS407021	DO Striatum WGCNA brown module	Drug Naïve DO mice were tested for open field, light dark, hole board, novelty place preference before collecting the striatum. RNA-Seq data was analyzed with WGCNA using a soft thresholding power of 3 selected using the WGCNA scale-free topology R2 threshold of 0.9, signed network with a minimum module size of 30, correlation type is bicor, used numeric labels.
GS407022	DO Striatum WGCNA yellow module	Drug Naïve DO mice were tested for open field, light dark, hole board, novelty place preference before collecting the striatum. RNA-Seq data was analyzed with WGCNA using a soft thresholding power of 3 selected using the WGCNA scale-free topology R2 threshold of 0.9, signed network with a minimum module size of 30, correlation type is bicor, used numeric labels.
GS407127	DO Striatum WGCNA green module	Drug Naïve DO mice were tested for open field, light dark, hole board, novelty place preference before collecting the striatum. RNA-Seq data was analyzed with WGCNA using a soft thresholding power of 3 selected using the WGCNA scale-free topology R2 threshold of 0.9, signed network with a minimum module size of 30, correlation type is bicor, used numeric labels.
GS407128	DO Striatum WGCNA red module	Drug Naïve DO mice were tested for open field, light dark, hole board, novelty place preference before collecting the striatum. RNA-Seq data was analyzed with WGCNA using a soft thresholding power of 3 selected using the WGCNA scale-free topology R2 threshold of 0.9, signed network with a minimum module size of 30, correlation type is bicor, used numeric labels.
GS407129	DO Striatum WGCNA black module	Drug Naïve DO mice were tested for open field, light dark, hole board, novelty place preference before collecting the striatum. RNA-Seq data was analyzed with WGCNA using a soft thresholding power of 3 selected using the WGCNA scale-free topology R2 threshold of 0.9, signed network with a minimum module size of 30, correlation type is bicor, used numeric labels.
GS407130	DO Striatum WGCNA pink module	Drug Naïve DO mice were tested for open field, light dark, hole board, novelty place preference before collecting the striatum. RNA-Seq data was analyzed with WGCNA using a soft thresholding power of 3 selected using the WGCNA scale-free topology R2 threshold of 0.9, signed network with a minimum module size of 30, correlation type is bicor, used numeric labels.
GS407131	DO Striatum WGCNA magenta module	Drug Naïve DO mice were tested for open field, light dark, hole board, novelty place preference before collecting the striatum. RNA-Seq data was analyzed with WGCNA using a soft thresholding power of 3 selected using the WGCNA scale-free topology R2 threshold of 0.9, signed network with a minimum module size of 30, correlation type is bicor, used numeric labels.
GS407132	DO Striatum WGCNA purple module	Drug Naïve DO mice were tested for open field, light dark, hole board, novelty place preference before collecting the striatum. RNA-Seq data was analyzed with WGCNA using a soft thresholding power of 3 selected using the WGCNA scale-free topology R2 threshold of 0.9, signed network with a minimum module size of 30, correlation type is bicor, used numeric labels.
GS407133	DO Striatum WGCNA greenyellow module	Drug Naïve DO mice were tested for open field, light dark, hole board, novelty place preference before collecting the striatum. RNA-Seq data was analyzed with WGCNA using a soft thresholding power of 3 selected using the WGCNA scale-free topology R2 threshold of 0.9, signed network with a minimum module size of 30, correlation type is bicor, used numeric labels.
GS407134	DO Striatum WGCNA tan module	Drug Naïve DO mice were tested for open field, light dark, hole board, novelty place preference before collecting the striatum. RNA-Seq data was analyzed with WGCNA using a soft thresholding power of 3 selected using the WGCNA scale-free topology R2 threshold of 0.9, signed network with a minimum module size of 30, correlation type is bicor, used numeric labels.
GS407135	DO Striatum WGCNA salmon module	Drug Naïve DO mice were tested for open field, light dark, hole board, novelty place preference before collecting the striatum. RNA-Seq data was analyzed with WGCNA using a soft thresholding power of 3 selected using the WGCNA scale-free topology R2 threshold of 0.9, signed network with a minimum module size of 30, correlation type is bicor, used numeric labels.
GS407136	DO Striatum WGCNA cyan module	Drug Naïve DO mice were tested for open field, light dark, hole board, novelty place preference before collecting the striatum. RNA-Seq data was analyzed with WGCNA using a soft thresholding power of 3 selected using the WGCNA scale-free topology R2 threshold of 0.9, signed network with a minimum module size of 30, correlation type is bicor, used numeric labels.
GS407137	DO Striatum WGCNA midnightblue module	Drug Naïve DO mice were tested for open field, light dark, hole board, novelty place preference before collecting the striatum. RNA-Seq data was analyzed with WGCNA using a soft thresholding power of 3 selected using the WGCNA scale-free topology R2 threshold of 0.9, signed network with a minimum module size of 30, correlation type is bicor, used numeric labels.
GS407138	DO Striatum WGCNA lightcyan module	Drug Naïve DO mice were tested for open field, light dark, hole board, novelty place preference before collecting the striatum. RNA-Seq data was analyzed with WGCNA using a soft thresholding power of 3 selected using the WGCNA scale-free topology R2 threshold of 0.9, signed network with a minimum module size of 30, correlation type is bicor, used numeric labels.
GS407139	DO Striatum WGCNA lightgreen module	Drug Naïve DO mice were tested for open field, light dark, hole board, novelty place preference before collecting the striatum. RNA-Seq data was analyzed with WGCNA using a soft thresholding power of 3 selected using the WGCNA scale-free topology R2 threshold of 0.9, signed network with a minimum module size of 30, correlation type is bicor, used numeric labels.
GS407140	DO Striatum WGCNA lightyellow module	Drug Naïve DO mice were tested for open field, light dark, hole board, novelty place preference before collecting the striatum. RNA-Seq data was analyzed with WGCNA using a soft thresholding power of 3 selected using the WGCNA scale-free topology R2 threshold of 0.9, signed network with a minimum module size of 30, correlation type is bicor, used numeric labels.
GS407141	DO Striatum WGCNA royalblue module	Drug Naïve DO mice were tested for open field, light dark, hole board, novelty place preference before collecting the striatum. RNA-Seq data was analyzed with WGCNA using a soft thresholding power of 3 selected using the WGCNA scale-free topology R2 threshold of 0.9, signed network with a minimum module size of 30, correlation type is bicor, used numeric labels.
GS407142	DO Striatum WGCNA darkred module	Drug Naïve DO mice were tested for open field, light dark, hole board, novelty place preference before collecting the striatum. RNA-Seq data was analyzed with WGCNA using a soft thresholding power of 3 selected using the WGCNA scale-free topology R2 threshold of 0.9, signed network with a minimum module size of 30, correlation type is bicor, used numeric labels.
GS407143	DO Striatum paraclique 1	Drug Naïve DO mice were tested for open field, light dark, hole board, novelty place preference before collecting the striatum. RNA-Seq data was analyzed with paraclique using a bicor was used with a correlation coefficient threshold of |0.5| (unsigned), minimum seed clique size of 5, minimum finished paraclique size of 10, proportional glom factor of 0.2 for paraclique construction.
GS407144	DO Striatum paraclique 2	Drug Naïve DO mice were tested for open field, light dark, hole board, novelty place preference before collecting the striatum. RNA-Seq data was analyzed with paraclique using a bicor was used with a correlation coefficient threshold of |0.5| (unsigned), minimum seed clique size of 5, minimum finished paraclique size of 10, proportional glom factor of 0.2 for paraclique construction.
GS407145	DO Striatum paraclique 3	Drug Naïve DO mice were tested for open field, light dark, hole board, novelty place preference before collecting the striatum. RNA-Seq data was analyzed with paraclique using a bicor was used with a correlation coefficient threshold of |0.5| (unsigned), minimum seed clique size of 5, minimum finished paraclique size of 10, proportional glom factor of 0.2 for paraclique construction.
GS407146	DO Striatum paraclique 4	Drug Naïve DO mice were tested for open field, light dark, hole board, novelty place preference before collecting the striatum. RNA-Seq data was analyzed with paraclique using a bicor was used with a correlation coefficient threshold of |0.5| (unsigned), minimum seed clique size of 5, minimum finished paraclique size of 10, proportional glom factor of 0.2 for paraclique construction.
GS407147	DO Striatum paraclique 5	Drug Naïve DO mice were tested for open field, light dark, hole board, novelty place preference before collecting the striatum. RNA-Seq data was analyzed with paraclique using a bicor was used with a correlation coefficient threshold of |0.5| (unsigned), minimum seed clique size of 5, minimum finished paraclique size of 10, proportional glom factor of 0.2 for paraclique construction.
GS407148	DO Striatum paraclique 6	Drug Naïve DO mice were tested for open field, light dark, hole board, novelty place preference before collecting the striatum. RNA-Seq data was analyzed with paraclique using a bicor was used with a correlation coefficient threshold of |0.5| (unsigned), minimum seed clique size of 5, minimum finished paraclique size of 10, proportional glom factor of 0.2 for paraclique construction.
GS407150	DO Striatum paraclique 7	Drug Naïve DO mice were tested for open field, light dark, hole board, novelty place preference before collecting the striatum. RNA-Seq data was analyzed with paraclique using a bicor was used with a correlation coefficient threshold of |0.5| (unsigned), minimum seed clique size of 5, minimum finished paraclique size of 10, proportional glom factor of 0.2 for paraclique construction.
GS407151	DO Striatum paraclique 8	Drug Naïve DO mice were tested for open field, light dark, hole board, novelty place preference before collecting the striatum. RNA-Seq data was analyzed with paraclique using a bicor was used with a correlation coefficient threshold of |0.5| (unsigned), minimum seed clique size of 5, minimum finished paraclique size of 10, proportional glom factor of 0.2 for paraclique construction.
GS407152	DO Striatum paraclique 9	Drug Naïve DO mice were tested for open field, light dark, hole board, novelty place preference before collecting the striatum. RNA-Seq data was analyzed with paraclique using a bicor was used with a correlation coefficient threshold of |0.5| (unsigned), minimum seed clique size of 5, minimum finished paraclique size of 10, proportional glom factor of 0.2 for paraclique construction.
GS407153	DO Striatum paraclique 10	Drug Naïve DO mice were tested for open field, light dark, hole board, novelty place preference before collecting the striatum. RNA-Seq data was analyzed with paraclique using a bicor was used with a correlation coefficient threshold of |0.5| (unsigned), minimum seed clique size of 5, minimum finished paraclique size of 10, proportional glom factor of 0.2 for paraclique construction.
GS407154	DO Striatum paraclique 11	Drug Naïve DO mice were tested for open field, light dark, hole board, novelty place preference before collecting the striatum. RNA-Seq data was analyzed with paraclique using a bicor was used with a correlation coefficient threshold of |0.5| (unsigned), minimum seed clique size of 5, minimum finished paraclique size of 10, proportional glom factor of 0.2 for paraclique construction.
GS407155	DO Striatum paraclique 12	Drug Naïve DO mice were tested for open field, light dark, hole board, novelty place preference before collecting the striatum. RNA-Seq data was analyzed with paraclique using a bicor was used with a correlation coefficient threshold of |0.5| (unsigned), minimum seed clique size of 5, minimum finished paraclique size of 10, proportional glom factor of 0.2 for paraclique construction.
GS407156	DO Striatum paraclique 13	Drug Naïve DO mice were tested for open field, light dark, hole board, novelty place preference before collecting the striatum. RNA-Seq data was analyzed with paraclique using a bicor was used with a correlation coefficient threshold of |0.5| (unsigned), minimum seed clique size of 5, minimum finished paraclique size of 10, proportional glom factor of 0.2 for paraclique construction.
GS407157	DO Striatum paraclique 14	Drug Naïve DO mice were tested for open field, light dark, hole board, novelty place preference before collecting the striatum. RNA-Seq data was analyzed with paraclique using a bicor was used with a correlation coefficient threshold of |0.5| (unsigned), minimum seed clique size of 5, minimum finished paraclique size of 10, proportional glom factor of 0.2 for paraclique construction.
GS407158	DO Striatum paraclique 15	Drug Naïve DO mice were tested for open field, light dark, hole board, novelty place preference before collecting the striatum. RNA-Seq data was analyzed with paraclique using a bicor was used with a correlation coefficient threshold of |0.5| (unsigned), minimum seed clique size of 5, minimum finished paraclique size of 10, proportional glom factor of 0.2 for paraclique construction.
GS407159	DO Striatum paraclique 16	Drug Naïve DO mice were tested for open field, light dark, hole board, novelty place preference before collecting the striatum. RNA-Seq data was analyzed with paraclique using a bicor was used with a correlation coefficient threshold of |0.5| (unsigned), minimum seed clique size of 5, minimum finished paraclique size of 10, proportional glom factor of 0.2 for paraclique construction.
GS407160	DO Striatum paraclique 17	Drug Naïve DO mice were tested for open field, light dark, hole board, novelty place preference before collecting the striatum. RNA-Seq data was analyzed with paraclique using a bicor was used with a correlation coefficient threshold of |0.5| (unsigned), minimum seed clique size of 5, minimum finished paraclique size of 10, proportional glom factor of 0.2 for paraclique construction.
GS407161	DO Striatum paraclique 18	Drug Naïve DO mice were tested for open field, light dark, hole board, novelty place preference before collecting the striatum. RNA-Seq data was analyzed with paraclique using a bicor was used with a correlation coefficient threshold of |0.5| (unsigned), minimum seed clique size of 5, minimum finished paraclique size of 10, proportional glom factor of 0.2 for paraclique construction.
GS407162	DO Striatum paraclique 19	Drug Naïve DO mice were tested for open field, light dark, hole board, novelty place preference before collecting the striatum. RNA-Seq data was analyzed with paraclique using a bicor was used with a correlation coefficient threshold of |0.5| (unsigned), minimum seed clique size of 5, minimum finished paraclique size of 10, proportional glom factor of 0.2 for paraclique construction.
GS407163	DO Striatum paraclique 20	Drug Naïve DO mice were tested for open field, light dark, hole board, novelty place preference before collecting the striatum. RNA-Seq data was analyzed with paraclique using a bicor was used with a correlation coefficient threshold of |0.5| (unsigned), minimum seed clique size of 5, minimum finished paraclique size of 10, proportional glom factor of 0.2 for paraclique construction.
GS407164	DO Striatum paraclique 21	Drug Naïve DO mice were tested for open field, light dark, hole board, novelty place preference before collecting the striatum. RNA-Seq data was analyzed with paraclique using a bicor was used with a correlation coefficient threshold of |0.5| (unsigned), minimum seed clique size of 5, minimum finished paraclique size of 10, proportional glom factor of 0.2 for paraclique construction.
GS407165	DO Striatum paraclique 22	Drug Naïve DO mice were tested for open field, light dark, hole board, novelty place preference before collecting the striatum. RNA-Seq data was analyzed with paraclique using a bicor was used with a correlation coefficient threshold of |0.5| (unsigned), minimum seed clique size of 5, minimum finished paraclique size of 10, proportional glom factor of 0.2 for paraclique construction.
GS407166	DO Striatum paraclique 23	Drug Naïve DO mice were tested for open field, light dark, hole board, novelty place preference before collecting the striatum. RNA-Seq data was analyzed with paraclique using a bicor was used with a correlation coefficient threshold of |0.5| (unsigned), minimum seed clique size of 5, minimum finished paraclique size of 10, proportional glom factor of 0.2 for paraclique construction.
GS407167	DO Striatum paraclique 24	Drug Naïve DO mice were tested for open field, light dark, hole board, novelty place preference before collecting the striatum. RNA-Seq data was analyzed with paraclique using a bicor was used with a correlation coefficient threshold of |0.5| (unsigned), minimum seed clique size of 5, minimum finished paraclique size of 10, proportional glom factor of 0.2 for paraclique construction.
